# eVIP2: Expression-based variant impact phenotyping to predict the function of gene variants

**DOI:** 10.1101/872028

**Authors:** Alexis M. Thornton, Lishan Fang, Casey O’Brien, Alice H. Berger, Marios Giannakis, Angela N. Brooks

## Abstract

While advancements in genome sequencing have identified millions of somatic mutations in cancer, their functional impact is poorly understood. We previously developed the expression-based variant impact phenotyping (eVIP) method to use gene expression data to characterize the function of gene variants. The eVIP method uses a decision tree-based algorithm to predict the functional impact of somatic variants by comparing gene expression signatures induced by introduction of wild-type versus mutant cDNAs in cell lines. The method distinguishes between variants that are gain-of-function, loss-of-function, change-of-function, or neutral. We present eVIP2, software that allows for pathway analysis (eVIP Pathways) and usage with RNA-seq data. To demonstrate the eVIP2 software and approach, we characterized two recurrent frameshift variants in *RNF43*, a negative regulator of Wnt signaling, frequently mutated in colorectal, gastric and endometrial cancer. *RNF43 WT*, *RNF43 R117fs*, *RNF43 G659fs*, or *GFP* control cDNA were overexpressed in HEK293T cells. Analysis with eVIP2 predicted that the frameshift at position 117 was a loss-of-function mutation, as expected. The second frameshift at position 659, was, surprisingly, predicted to be a gain-of-function mutation. Additional eVIP Pathways analysis of *RNF43 G659fs* predicted 10 pathways to be significantly altered, including TNF alpha via NFKB signaling, KRAS signaling, and hypoxia. To validate these predictions, we performed reporter assays and found that all eVIP2 impactful pathways tested in the assay were activated by expression of *RNF43 G659fs*, but not by expression of RNF43 WT, supporting that *RNF43 G659fs* is a gain-of-function mutation and its effect on the identified pathways. The eVIP2 method is an important step towards overcoming the current challenge of variant interpretation in the implementation of precision medicine. eVIP2 is available at https://github.com/BrooksLabUCSC/eVIP2.
