## Supplementary material for "eVIP2: Expression-based variant impact phenotyping to predict the function of gene variants": S1 File

gene	mut	mut_rep	wt_rep	mut_wt_connectivity	wt	cell_line	mut_wt_rep_pval	mut_wt_conn_null_pval	wt_mut_rep_vs_wt_mut_conn_pval	mut_wt_rep_c_pval	mut_wt_conn_null_c_pval	wt_mut_rep_vs_wt_mut_conn_c_pval	prediction
RNF43	RNF43_G659fs	0.391082	0.288268	-0.072457	RNF43_WT	293	0.028430	0.001796	0.001709	0.028430	0.001796	0.003419	GOF
RNF43	RNF43_R117fs	-0.021501	0.288268	-0.083548	RNF43_WT	293	0.028430	0.001796	0.010605	0.028430	0.001796	0.010605	LOF
