## Supplementary material for "eVIP2: Expression-based variant impact phenotyping to predict the function of gene variants": S6 File

Pathway	gene	mut	mut_rep	wt_rep	mut_wt_connectivity	wt	cell_line	mut_wt_rep_pval	mut_wt_conn_null_pval	wt_mut_rep_vs_wt_mut_conn_pval	mut_wt_rep_c_pval	mut_wt_conn_null_c_pval	wt_mut_rep_vs_wt_mut_conn_c_pval	prediction
HALLMARK_IL2_STAT5_SIGNALING	RNF43	RNF43_G659fs	0.703030	0.024242	-0.057576	RNF43_WT	293	0.029401	0.034026	0.028219	0.04900167	0.0645360000	0.028219	GOF
HALLMARK_KRAS_SIGNALING_DN	RNF43	RNF43_G659fs	0.646853	0.377622	-0.506993	RNF43_WT	293	0.029401	0.037997	0.002231	0.04900167	0.0645360000	0.002231	GOF
HALLMARK_P53_PATHWAY	RNF43	RNF43_G659fs	0.738462	0.246154	-0.259341	RNF43_WT	293	0.029401	0.492416	0.003547	0.04900167	0.5458562500	0.003547	GOF
HALLMARK_TNFA_SIGNALING_VIA_NFKB	RNF43	RNF43_G659fs	0.571429	0.327273	-0.078247	RNF43_WT	293	0.059072	0.332217	0.002036	0.08438857	0.4848800000	0.002036	COF
HALLMARK_KRAS_SIGNALING_UP	RNF43	RNF43_G659fs	0.757353	0.352941	-0.055147	RNF43_WT	293	0.028430	0.000026	0.007301	0.04900167	0.0001366667	0.007301	GOF
HALLMARK_HYPOXIA	RNF43	RNF43_G659fs	0.520610	0.392434	-0.175042	RNF43_WT	293	0.110210	0.966999	0.004039	0.13776250	0.9669990000	0.004039	COF
HALLMARK_GLYCOLYSIS	RNF43	RNF43_G659fs	0.531469	0.391608	-0.087413	RNF43_WT	293	0.380746	0.125456	0.049212	0.42305111	0.2573316667	0.049212	COF
HALLMARK_EPITHELIAL_MESENCHYMAL_TRANSITION	RNF43	RNF43_G659fs	0.477132	0.211745	-0.153586	RNF43_WT	293	0.028430	0.787860	0.004329	0.04900167	0.9669990000	0.004329	GOF
HALLMARK_COMPLEMENT	RNF43	RNF43_G659fs	0.531818	0.527273	0.031818	RNF43_WT	293	1.000000	0.000020	0.012438	1.00000000	0.0001366667	0.012438	COF
HALLMARK_ESTROGEN_RESPONSE_EARLY	RNF43	RNF43_G659fs	0.503030	-0.096970	0.100000	RNF43_WT	293	0.028430	0.000041	0.041343	0.04900167	0.0001366667	0.041343	GOF
