## Supplementary material for "eVIP2: Expression-based variant impact phenotyping to predict the function of gene variants": S7 File

Term	es	nes	pval	fdr	geneset_size	matched_size	genes
HALLMARK_TNFA_SIGNALING_VIA_NFKB	-0.47680235324572917	-1.8882921829085033	0.0	0.0597099800966733	200	191	BCL2A1,TLR2,LIF,CXCL11,BTG2,CLCF1,STAT5A,PLK2,IL6,CCNL1,BCL6,CDKN1A,PLEK,NFAT5,CD80,SLC16A6,FOSL2,KDM6B,ABCA1,EFNA1,REL,MXD1,RNF19B,CCL5,PPP1R15A,SMAD3,ICOSLG,DDX58,PTGER4,SERPINE1,SLC2A3,BIRC2,SQSTM1,PNRC1,ZFP36,DENND5A,RELA,BTG1,CFLAR,SPSB1,IL6ST,TNFAIP2,PER1,NFKBIE,IRF1,DNAJB4,EIF1,TANK,SERPINB8,IL1B,IL23A,TNIP2,KLF10,KYNU,TRIP10,YRDC,VEGFA,BTG3,SPHK1,TIPARP,NFE2L2,PLAUR,BMP2,SOCS3,LITAF,MCL1,…
HALLMARK_APICAL_SURFACE	-0.49167504926918953	-1.504092616482305	0.037209302325581395	0.12539095820301394	44	42	ATP6V0A4,CD160,HSPB1,PKHD1,SLC34A3,BRCA1,FLOT2,SHROOM2,CROCC,AKAP7,NCOA6,DCBLD2,SULF2,ADIPOR2,SCUBE1,ADAM10,PLAUR,NTNG1,EPHB4,EFNA5,APP,LYN,GATA3,B4GALT1,IL2RG,SRPX,PCSK9,AFAP1L2,AIM1,TMEM8B,CX3CL1,SLC2A4,GSTM3,RTN4RL1,MDGA1,GAS1,ATP8B1,IL2RB,LYPD3,GHRL,RHCG,THY1
HALLMARK_ESTROGEN_RESPONSE_LATE	-0.39369265698810413	-1.5199153422104297	0.0	0.143943702018766	200	189	DHRS2,CLIC3,ISG20,MEST,SCUBE2,CXCL14,CALCR,ACOX2,GALE,PKP3,SCNN1A,AFF1,ANXA9,MICB,MDK,PLA2G16,TSTA3,PDZK1,PTPN6,ATP2B4,PLK4,CDC6,TMPRSS3,BAG1,PTGER3,ADD3,TNNC1,ST6GALNAC2,FAM102A,RAPGEFL1,CDC20,ARL3,HSPB8,SEMA3B,FRK,HSPA4L,ZFP36,ABHD2,TOP2A,RBBP8,SFN,JAK2,TPSAB1,MAPK13,NRIP1,IL6ST,AMFR,BLVRB,MOCS2,STIL,FGFR3,ALDH3A2,ALDH3B1,ASCL1,ITPK1,RABEP1,BTG3,CPE,KCNK5,OPN3,DLG5,CXCL12,XRCC3,KIF20A,JAK1,DNAJ…
HALLMARK_EPITHELIAL_MESENCHYMAL_TRANSITION	-0.40637438045339885	-1.5728501529855037	0.0	0.14927495024168325	200	195	ANPEP,GLIPR1,NNMT,GPX7,MFAP5,ACTA2,MEST,LRRC15,NTM,DCN,ECM2,FMOD,ECM1,CTHRC1,FAP,FAS,SFRP4,COL7A1,FSTL3,ENO2,MATN2,IL6,TAGLN,COL8A2,CAP2,COL5A2,COL1A2,SGCG,BDNF,BGN,PRSS2,SPP1,PTHLH,IL15,SPOCK1,THBS1,COL16A1,COPA,SERPINH1,SERPINE1,PDGFRB,GREM1,CAPG,MCM7,APLP1,TGFBI,PFN2,LAMA3,SLC6A8,ITGA5,TNFRSF12A,SCG2,MAGEE1,PDLIM4,COL5A3,TPM2,COL6A3,CDH6,HTRA1,ITGB1,FBN1,FSTL1,FERMT2,BMP1,EFEMP2,ITGAV,TPM1,VEG…
HALLMARK_ANGIOGENESIS	-0.5583844256236802	-1.6257493977665338	0.032520325203252036	0.15780494739835085	36	34	VTN,PGLYRP1,COL5A2,SPP1,PTK2,NRP1,FSTL1,ITGAV,VEGFA,JAG2,VAV2,FGFR1,APOH,APP,JAG1,CXCL6,PDGFA,VCAN,SLCO2A1,LRPAP1,S100A4,TIMP1,CCND2,MSX1,STC1,TNFRSF21,LPL,THBD,COL3A1,KCNJ8,LUM,PRG2,SERPINA5,OLR1
HALLMARK_REACTIVE_OXIGEN_SPECIES_PATHWAY	-0.40853918343591367	-1.3045247192235971	0.12669683257918551	0.36821154392948535	49	46	FES,SCAF4,NQO1,FTL,TXNRD2,EGLN2,CAT,PDLIM1,GLRX,CDKN2D,OXSR1,GCLC,ERCC2,ABCC1,GLRX2,PRNP,GCLM,TXNRD1,IPCEF1,STK25,MSRA,NDUFS2,SOD2,GSR,HMOX2,GPX3,SOD1,ATOX1,G6PD,NDUFB4,MGST1,PRDX2,HHEX,NDUFA6,GPX4,PRDX6,LSP1,SBNO2,PFKP,MBP,SRXN1,PRDX1,TXN,PRDX4,JUNB,MPO
HALLMARK_COMPLEMENT	-0.3166733520293468	-1.2148838645602689	0.0967741935483871	0.5422641049595841	200	181	F2,ITIH1,CP,PDGFB,SCG3,CFB,KLKB1,F8,ACTN2,SPOCK2,PRSS3,FCER1G,DGKG,IRF7,USP15,SERPINC1,F10,USP8,IL6,C1S,AKAP10,IRF2,APOA4,PLEK,CASP9,CR1,C2,F5,NOTCH4,ZEB1,CD36,CASP4,CLU,SIRT6,APOBEC3F,DOCK10,CTSS,CBLB,VCPIP1,PRSS36,CCL5,STX4,FCN1,GMFB,SERPINE1,LCK,GNAI3,ITGAM,PPP4C,USP16,PRDM4,PPP2CB,PSEN1,DGKH,BRPF3,RNF4,KIF2A,CFH,JAK2,C3,GPD2,RAF1,CASP10,GCA,DOCK4,RCE1,PIK3CA,SRC,CASP3,IRF1,ANG,DOCK9,GNB2,ZFPM…
HALLMARK_INFLAMMATORY_RESPONSE	-0.3150125139879002	-1.1915701269219527	0.07758620689655173	0.5475191924936025	200	183	LTA,TACR3,MEP1A,TLR2,CMKLR1,LIF,PTAFR,NLRP3,CXCL11,CXCL9,OSM,BTG2,GNA15,SLC1A2,TAPBP,KCNMB2,IRF7,TACR1,EREG,IL6,CDKN1A,AXL,BST2,TLR1,CSF3,PTGIR,FPR1,ABCA1,GPR132,IL15,ABI1,AHR,MSR1,MXD1,CCL5,HIF1A,ACVR2A,TNFRSF1B,ICOSLG,LAMP3,PTGER4,SERPINE1,LCK,GNAI3,CCR7,GABBR1,CXCR6,PSEN1,SEMA4D,RELA,SCARF1,HRH1,C5AR1,BEST1,P2RY2,KIF1B,ITGA5,ADRM1,RAF1,CSF3R,CCL17,DCBLD2,FFAR2,IRF1,CD14,P2RX4,ACVR1B,KCNJ2,IL1B…
HALLMARK_KRAS_SIGNALING_UP	-0.30268756398549956	-1.1558946228706644	0.12403100775193798	0.5852525826935836	200	182	KCNN4,CMKLR1,LIF,MALL,GPNMB,NR0B2,PTBP2,SNAP25,SCG3,CLEC4A,CFB,NR1H4,TNNT2,LAPTM5,PRDM1,BTC,RELN,MTMR10,LCP1,LY96,PSMB8,FCER1G,LAT2,EREG,HIST1H2BB,IL1RL2,SNAP91,RBM4,TPH1,PTPRR,DNMBP,CIDEA,USH1C,ANGPTL4,TSPAN1,PECAM1,EMP1,GALNT3,SDCCAG8,STRN,CBL,ADAM8,SPP1,MAP3K1,SPARCL1,PRKG2,CTSS,CBX8,PPP1R15A,WDR33,TNFRSF1B,VWA5A,CAB39L,AVL9,FBXO4,SEMA3B,IKZF1,RABGAP1L,JUP,CFH,CDADC1,ETS1,ADAM17,CBR4,DCBLD2,EP…
HALLMARK_MYC_TARGETS_V1	-0.2825573630662509	-1.0987014560505965	0.2111111111111111	0.6746452296637114	200	197	MCM5,COPS5,RRP9,PSMC6,PSMD1,MCM6,CDC20,NCBP1,HNRNPA3,PSMD14,TARDBP,UBE2E1,MCM7,CCT2,IFRD1,POLE3,CDK2,ORC2,HNRNPD,ODC1,CANX,TCP1,EIF3D,EIF2S1,PSMD3,MCM2,RPS6,CDC45,PSMC4,HDAC2,MRPL9,AIMP2,USP1,APEX1,PHB2,SF3A1,MRPS18B,SRSF1,SF3B3,KPNB1,SRSF2,ETF1,SNRPB2,SRSF7,PCBP1,CDK4,CUL1,ILF2,HNRNPU,PSMD7,PCNA,CCNA2,PABPC1,PSMD8,BUB3,UBA2,XPO1,EIF4H,CSTF2,SMARCC1,EEF1B2,PSMB2,XRCC6,HSPD1,SRSF3,RPL6,TRA2B,RNPS1…
HALLMARK_COAGULATION	-0.2978222825550247	-1.106928414570688	0.2236842105263158	0.7015922661359113	138	124	F13B,MEP1A,F2,DUSP14,ITIH1,C8A,VWF,PDGFB,CFB,KLKB1,F8,TF,APOA1,CRIP2,SERPINC1,ACOX2,CFI,MST1,F10,C1S,GDA,PLEK,PECAM1,MASP2,CASP9,C2,KLF7,CAPN5,CLU,LEFTY2,CPB2,THBS1,ISCU,RGN,MMP7,SERPINE1,WDR1,CFH,C3,USP11,FURIN,SIRT2,SH2B2,ANG,MSRB2,GNB2,HTRA1,FBN1,PROC,BMP1,CAPN2,DCT,TMPRSS6,PLAT,RAC1,PROZ,COMP,LAMP2,MMP14,FYN,GP1BA,PEF1,GNG12,CTSO,ANXA1,CTSH,HRG,RABIF,PREP,RAPGEF3,ADAM9,S100A1,LTA4H,LRP1,CTSK,…
HALLMARK_ESTROGEN_RESPONSE_EARLY	-0.26526057255892577	-1.026533654336652	0.425531914893617	0.9468296843901051	200	195	LAD1,DHRS2,CLIC3,CALCR,SYT12,NADSYN1,ABAT,KRT15,GAB2,CLDN7,DHRS3,KRT8,SCNN1A,RARA,AFF1,ANXA9,MICB,PLA2G16,SVIL,PDZK1,MED13L,SLC37A1,INPP5F,TMPRSS3,SNX24,RRP12,BAG1,RAB17,ADD3,MYBL1,GFRA1,LRIG1,KDM4B,MUC1,FAM102A,RAPGEFL1,ARL3,HSPB8,SEMA3B,FRK,FAM134B,ABHD2,RBBP8,SFN,JAK2,P2RY2,FAM63A,BCL11B,NRIP1,IL6ST,AMFR,DEPTOR,BLVRB,TMEM164,SH3BP5,CANT1,UNC119,ALDH3B1,KLF10,ELOVL2,ITPK1,AR,KCNK5,NAV2,OPN3,TIP…
HALLMARK_UNFOLDED_PROTEIN_RESPONSE	-0.14333011440491872	-0.5031577718650453	1.0	0.9988626670457776	113	108	CNOT4,SHC1,ZBTB17,ATP6V0D1,ERN1,TSPYL2,EXOSC9,RRP9,PARN,BAG3,EDC4,DCP2,CXXC1,DNAJA4,CNOT2,ATF6,SDAD1,SEC31A,EIF2AK3,TARS,NFYB,HSPA9,DDX10,TTC37,EXOSC1,WIPI1,EIF2S1,EXOSC10,DCP1A,SKIV2L2,EIF4A2,LSM1,VEGFA,FUS,DNAJC3,SEC11A,HERPUD1,DDIT4,CKS1B,EEF2,ATF4,KIF5B,EIF4E,CNOT6,KHSRP,NOP56,EDEM1,CEBPG,PAIP1,POP4,RPS14,EXOC2,STC2,WFS1,BANF1,NOP14,YWHAZ,NPM1,EIF4A3,EXOSC5,GOSR2,PREB,XPOT,TUBB2A,H2AFX,IFIT1,…
HALLMARK_MTORC1_SIGNALING	-0.23372534346800672	-0.9053552844140225	0.7264150943396226	1.0	200	198	BTG2,FDXR,PDK1,CFP,SYTL2,DAPP1,GTF2H1,DDIT3,CDKN1A,NUPR1,SKAP2,NUFIP1,COPS5,MTHFD2L,PSMD12,MLLT11,TBK1,RRP9,BUB1,NFYC,WARS,ADD3,GGA2,HSPA4,GSK3B,PSMC6,PPP1R15A,ATP6V1D,NFKBIB,CDC25A,SERPINH1,RIT1,SLC2A3,SQSTM1,STIP1,ACTR3,PSMC2,PSMD14,TCEA1,ARPC5L,CYB5B,HSPA9,IFRD1,CANX,ACSL3,MCM2,M6PR,AURKA,VLDLR,IDH1,PIK3R3,PSMC4,UCHL5,RAB1A,PSMD13,ACTR2,ADIPOR2,GLRX,ETF1,GCLC,P4HA1,PLK1,UFM1,FAM129A,FGL2,PITPN…
HALLMARK_MYC_TARGETS_V2	-0.21875262038415777	-0.7222314619345996	0.9433962264150944	1.0	58	58	MCM5,RRP9,SUPV3L1,PLK4,RRP12,TFB2M,WDR74,PES1,NOC4L,MPHOSPH10,UTP20,WDR43,RCL1,AIMP2,CDK4,PLK1,RABEPK,HSPD1,TBRG4,NOP56,LAS1L,NOP16,HSPE1,PUS1,PPRC1,MCM4,NPM1,EXOSC5,UNG,FARSA,IMP4,PRMT3,HK2,TMEM97,GRWD1,PPAN,PA2G4,BYSL,MRTO4,IPO4,NOP2,TCOF1,SLC29A2,NIP7,DDX18,NOLC1,CBX3,PHB,SRM,MYBBP1A,MAP3K6,SORD,SLC19A1,DCTPP1,NDUFAF4,GNL3,DUSP2,MYC
HALLMARK_MYOGENESIS	0.29969774481158395	0.9638294019518684	0.5700110253583242	1.0	200	191	PPP1R3C,MYH2,CASQ2,TNNC2,SGCA,MYLPF,PGAM2,ACTN3,SPDEF,CSRP3,MB,MYL7,TNNT2,MYOM1,ANKRD2,PYGM,ACTN2,GJA5,CHRNA1,AEBP1,FST,SSPN,MYH1,TCAP,KCNH2,CTF1,PLXNB2,MEF2D,ACTA1,HDAC5,SPEG,ENO3,COX6A2,TAGLN,DMPK,CDKN1A,ACHE,TNNI1,NOTCH1,KCNH1,COX7A1,KIFC3,RB1,MYOG,SH3BGR,SGCG,HSPB2,MEF2A,SVIL,SMTN,CKMT2,CD36,CLU,NQO1,ACTC1,BAG1,PSEN2,ST5,MYBPC3,MYH3,NOS1,SH2B1,TNNC1,CKM,RIT1,HSPB8,EPHB3,MYOM2,MRAS,MAPRE3,MYL4…
HALLMARK_NOTCH_SIGNALING	-0.20277459486005817	-0.586849020323052	0.9885496183206107	1.0	32	32	NOTCH1,DTX2,DTX4,TCF7L2,WNT2,PSEN2,SAP30,PSENEN,FBXW11,PRKCA,APH1A,CUL1,PPARD,ARRB1,NOTCH3,NOTCH2,ST3GAL6,MAML2,HEYL,SKP1,KAT2A,JAG1,FZD5,DTX1,DLL1,WNT5A,RBX1,FZD7,FZD1,LFNG,HES1,CCND1
HALLMARK_OXIDATIVE_PHOSPHORYLATION	-0.1541257149774879	-0.5926907840391789	1.0	1.0	200	198	ATP6V1H,PDK4,BAX,ACAA1,ATP6V1E1,ALDH6A1,SLC25A20,SUPV3L1,ALAS1,SLC25A12,DLST,ISCU,ATP6V1C1,DECR1,ATP6V1D,SURF1,HTRA2,MTRF1,COX7A2L,BCKDHA,RETSAT,ACADM,RHOT1,HCCS,NDUFS4,MTRR,ACADVL,NDUFB5,MRPL35,HSPA9,TIMM10,TIMM9,IDH3A,NDUFS3,HSD17B10,ATP6V0B,MRPS22,IDH1,COX10,RHOT2,MFN2,NDUFA8,ATP6V0C,ATP6V1G1,NDUFA5,MAOB,PHB2,ACO2,NDUFB3,AIFM1,BDH2,ACAA2,SDHA,ATP6AP1,PDHX,LRPPRC,OPA1,MTX2,ATP6V0E1,NNT,ATP5I,AT…
HALLMARK_P53_PATHWAY	0.30379167164652876	0.9939790226763263	0.4910112359550562	1.0	200	194	TCN2,TM4SF1,LIF,PHLDA3,CLCA2,DDB2,BTG2,AEN,FDXR,LRMP,GLS2,PPM1D,PLK2,TRAFD1,ALOX15B,FAS,PRKAB1,RPS27L,ABAT,PLK3,PLXNB2,SESN1,EPS8L2,NHLH2,RAD51C,BAX,IP6K2,DDIT3,ERCC5,CDKN1A,NUPR1,TNNI1,POLH,NOTCH1,CDKN2AIP,RB1,ANKRA2,MDM2,NOL8,PMM1,HRAS,TCHH,TSPYL2,XPC,KIF13B,ZMAT3,TRIAP1,RCHY1,SLC35D1,FBXW7,RRP8,CYFIP2,H2AFJ,CCNK,CDKN2B,TXNIP,OSGIN1,HIST3H2A,ISCU,MXD1,RNF19B,PPP1R15A,ABHD4,VWA5A,APAF1,RETSAT,HS…
HALLMARK_SPERMATOGENESIS	0.3088701264177174	0.9484191218934246	0.580607476635514	1.0	135	120	TUBA3C,HTR5A,ACRV1,ACRBP,DPEP3,HIST1H1T,NAA11,SCG3,ZNRF4,PCSK4,TKTL1,IFT88,LDHC,THEG,ALOX15,SNAP91,TSSK2,MEP1B,TEKT2,PACRG,EZH2,PGS1,IP6K1,AGFG1,CCT6B,BRAF,DMC1,ELOVL3,STAM2,NEK2,CSNK2A2,CDKN3,BUB1,GPR182,NPHP1,PHKG2,CHFR,YBX2,TTK,NOS1,CLGN,TCP11,CHRM4,HBZ,ZC3H14,NEFH,TOPBP1,IL13RA2,SYCP1,HSPA4L,DDX25,PHF7,MLLT10,MTOR,SLC2A5,SHE,TNNI3,AURKA,GMCL1,LPIN1,OAZ3,RAD17,KIF2C,PIAS2,TSN,TLE4,DCC,SIRT1,HS…
HALLMARK_TGF_BETA_SIGNALING	-0.23410663663566453	-0.7457384237623151	0.8434343434343434	1.0	54	54	SKIL,LTBP2,TRIM33,ARID4B,LEFTY2,THBS1,BCAR3,SMURF1,PPP1R15A,SMAD3,SERPINE1,CTNNB1,MAP3K7,ACVR1,PPM1A,SMURF2,HDAC1,FURIN,BMPR1A,KLF10,TGFBR1,TJP1,BMPR2,UBE2D3,FNTA,SKI,CDK9,BMP2,WWTR1,PPP1CA,SPTBN1,HIPK2,NCOR2,IFNGR2,ENG,RHOA,APC,FKBP1A,TGIF1,XIAP,SLC20A1,SMAD1,PMEPA1,SMAD7,CDKN1C,RAB31,ID3,TGFB1,ID2,NOG,SMAD6,JUNB,CDH1,ID1
HALLMARK_PI3K_AKT_MTOR_SIGNALING	0.25097392834689747	0.765426656337948	0.9040097205346294	1.0	105	103	FGF22,FGF6,MAPK10,GNA14,IL4,PDK1,DAPP1,DDIT3,CDKN1A,CDKN1B,GNGT1,HRAS,CLTC,MAP2K6,TBK1,FGF17,STAT2,MAPKAP1,GSK3B,NFKBIB,RPS6KA1,RIT1,LCK,MAP3K7,CAB39L,PITX2,SQSTM1,ACTR3,NOD1,RPS6KA3,SFN,IRAK4,CDK2,THEM4,MKNK2,RPTOR,ARPC3,RAF1,MAPK9,PIK3R3,MKNK1,YWHAB,ACTR2,CSNK2B,TSC2,TRAF2,SMAD2,PLCB1,CAB39,DUSP3,E2F1,CDK1,CDK4,TNFRSF1A,MAPK8,PTEN,PIKFYVE,UBE2D3,MAPK1,PTPN11,SLC2A1,MYD88,TRIB3,PIN1,NCK1,RAC1,PR…
HALLMARK_UV_RESPONSE_UP	-0.2338963465188632	-0.8756815498014336	0.8205128205128205	1.0	158	154	TACR3,BTG2,CCK,KCNH2,MAPK8IP2,HLA-F,ENO2,IL6,DNAJB1,ACAA1,POLG2,EIF5,FGF18,TCHH,NXF1,NAT1,SULT1A1,ALAS1,CDKN2B,CYB5R1,SLC6A12,ATP6V1C1,FMO1,CCNE1,PPP1R2,SQSTM1,STIP1,PRKACA,CHKA,TARS,CYB5B,POLE3,CDK2,BTG1,PRPF3,ONECUT1,SLC6A8,IL6ST,CDC5L,CNP,CASP3,IRF1,FURIN,PSMC3,MARK2,DLG4,PARP2,CDC34,CLCN2,GRINA,HNRNPU,RXRB,BTG3,TGFBRAP1,STARD3,PDAP1,BMP2,BAK1,MMP14,SHOX2,UROD,CCND3,MAOA,CEBPG,EIF2S3,YKT6,WIZ,…
HALLMARK_MITOTIC_SPINDLE	0.20631764647244993	0.6639318276462733	0.9956140350877193	1.0	200	199	KATNA1,ARL8A,ITSN1,RACGAP1,CNTROB,PCM1,ALS2,KNTC1,ARHGEF2,CYTH2,TSC1,RANBP9,NEK2,SMC4,NDC80,CLIP2,BRCA2,EPB41L2,BUB1,CEP72,DLGAP5,MARK4,ARHGEF3,PALLD,ABR,HOOK3,RABGAP1,ABI1,PRC1,CDC27,ARHGAP4,WASF2,PAFAH1B1,STAU1,TUBGCP5,KIF11,ARHGAP10,TTK,FGD4,CLASP1,CEP57,PXN,CKAP5,PCNT,CNTRL,ARFGEF1,KIFAP3,RICTOR,CEP192,FBXO5,MAP1S,ANLN,PKD2,KIF20B,CTTN,ALMS1,RFC1,KIF3B,NET1,SHROOM2,TAOK2,NF1,CDK5RAP2,CCDC88A,…
HALLMARK_PROTEIN_SECRETION	0.32426907254693454	0.9681647137104558	0.5297549591598599	1.0	96	96	ATP6V1H,SSPN,IGF2R,VPS45,DOPEY1,STX16,AP1G1,RAB5A,ATP7A,VPS4B,VAMP7,MON2,NAPA,STX7,CLTC,ABCA1,ARFIP1,ARFGEF2,ZW10,GBF1,AP3B1,ICA1,RAB2A,ARFGEF1,STAM,CLTA,CLCN3,GALC,NAPG,RAB14,SEC31A,RER1,SCRN1,SNX2,RPS6KA3,SNAP23,TSG101,KIF1B,COPB1,STX12,M6PR,TSPAN8,SGMS1,RAB22A,DNM1L,COPB2,SCAMP1,ARFGAP3,CD63,OCRL,ERGIC3,BNIP3,YIPF6,ADAM10,MAPK1,CLN5,USO1,VAMP3,LAMP2,BET1,PAM,TMED2,ARCN1,COG2,COPE,YKT6,AP2B1,AP…
HALLMARK_UV_RESPONSE_DN	-0.224614650533657	-0.8353061146324224	0.8321678321678322	1.0	144	140	SLC22A18,FAM179B,SCN8A,PTPN21,DBP,YTHDC1,CAP2,CDKN1B,WDR37,COL5A2,COL1A2,MAP2K5,MAGI2,DYRK1A,BDNF,ATP2B4,SCAF8,PLCB4,MRPS31,ADD3,ICA1,NIPBL,SMAD3,ACVR2A,SERPINE1,SFMBT1,ANXA4,PDGFRB,CDK13,IRS1,NR3C1,DLG1,BCKDHB,ATXN1,NFIB,VLDLR,ATP5S,INPP4B,PIK3R3,MAPK14,CELF2,ERBB2,AMPH,PRKCA,NR1D2,CACNA1A,NRP1,BMPR1A,PEX14,PIK3CD,RBPMS,TJP1,RXRA,PTEN,APBB2,ABCC1,PIAS3,SYNJ2,ATP2C1,MET,MIOS,FYN,KALRN,PHF3,NOTCH2…
HALLMARK_PANCREAS_BETA_CELLS	-0.30274066884091366	-0.9160062261531005	0.5338983050847458	1.0	40	36	PKLR,CHGA,IAPP,PAX4,ABCC8,NEUROG3,PAK3,PDX1,FOXO1,DCX,ELP4,PAX6,FOXA2,HNF1A,SRP14,SEC11A,SCGN,AKT3,SRP9,NEUROD1,STXBP1,SPCS1,NKX2-2,ISL1,INSM1,NKX6-1,LMO2,DPP4,SRPRB,VDR,GCK,G6PC2,PCSK1,SYT13,MAFB,PCSK2
HALLMARK_PEROXISOME	0.20235870668441247	0.6144052620583447	0.9904648390941597	1.0	104	100	ALB,CEL,HAO2,CACNA1B,PEX6,EHHADH,MVP,EPHX2,ABCC8,DHRS3,PEX11B,ACOX1,VPS4B,ACAA1,HMGCL,ABCD1,CDK7,HRAS,PEX13,ESR2,MLYCD,ACOT8,SLC23A2,ABCB9,RETSAT,TOP2A,ERCC3,ACSL1,ABCD3,CAT,LONP2,ABCD2,SIAH1,ERCC1,ATXN1,FIS1,ABCB4,IDH1,ALDH9A1,DIO1,MSH2,DLG4,PEX14,CLN8,BCL10,PABPC1,CRAT,CLN6,SMARCC1,PEX5,CTBP1,FDPS,PEX2,PEX11A,IDE,SCGB1A1,CNBP,ITGB1BP1,NUDT19,GNPAT,HSD17B4,ABCB1,SCP2,SOD2,HSD3B7,SLC35B2,SLC25A19…
HALLMARK_ADIPOGENESIS	0.11251112639937905	0.3620931955233688	1.0	1.0	200	189	RIOK3,STAT5A,ADIPOQ,SNCG,LIPE,SSPN,CYP4B1,LEP,SDPR,EPHX2,ITIH5,ACOX1,ITSN1,ELMOD3,CIDEA,BCL6,MCCC1,PLIN2,ANGPTL4,COQ5,UCK1,CCNG2,ACADL,ABCA1,BAZ2A,CD36,NKIRAS1,ABCB8,SLC27A1,SULT1A1,LTC4S,SPARCL1,PTGER3,PPM1B,DECR1,FAH,MAP4K3,DBT,UBQLN1,PTCD3,SLC25A1,BCKDHA,RETSAT,HSPB8,GPHN,ACADM,COQ9,CDKN2C,DRAM2,HIBCH,CAT,SAMM50,SQRDL,IDH3A,NDUFS3,C3,RREB1,GPD2,IDH1,RAB34,LIFR,TANK,ADCY6,NDUFA5,UBC,ADIPOR2,ESY…
HALLMARK_INTERFERON_GAMMA_RESPONSE	-0.24102595924220524	-0.9511673380125458	0.6382978723404256	1.0	200	189	ITGB7,TRIM26,CMKLR1,CXCL11,CXCL9,ISG20,FCGR1A,IFI27,CD38,CFB,TDRD7,ZBP1,MX2,TAPBP,PARP14,TRAFD1,PSMB8,FAS,IRF7,SSPN,MVP,IFI44,IL6,C1S,IRF2,CDKN1A,IRF9,BST2,IRF4,IRF5,RNF31,CD74,FPR1,PTPN6,CASP4,XCL1,IL15,WARS,PTPN1,TXNIP,IL18BP,PML,PNPT1,STAT2,BANK1,CD274,CCL5,KLRK1,HIF1A,ISG15,SPPL2A,DDX58,STAT3,HLA-DMA,BATF2,VAMP5,NOD1,OGFR,ARID5B,LATS2,CFH,BTG1,JAK2,STAT1,NCOA3,NUP93,RNF213,MX1,TNFAIP2,TRIM25,…
HALLMARK_ALLOGRAFT_REJECTION	-0.24438605812830722	-0.9225552263935508	0.6545454545454545	1.0	200	181	FGR,TLR2,IL2RA,CCR1,F2,LIF,NLRP3,CXCL9,CXCL13,IL4,ITGAL,LTB,TAPBP,IL13,CD247,CD8A,CD2,FAS,IRF7,KLRD1,EREG,SIT1,CFP,PTPRC,PRF1,IL6,TRAT1,CD96,ACHE,TLR1,CD80,IRF4,C2,CD79A,CD74,HCLS1,IKBKB,PTPN6,NCR1,IL15,ABI1,CTSS,IGSF6,WARS,GPR65,EIF3A,CCL5,HIF1A,ACVR2A,RPL3L,ICOSLG,BRCA1,IL16,HLA-DMA,LCK,MAP3K7,CD8B,CAPG,RARS,MTIF2,JAK2,STAT1,ETS1,EIF3D,ELF4,APBB1,AARS,CD28,ELANE,CD4,IL1B,RPS3A,TRAF2,RPS19,IFNG,…
HALLMARK_ANDROGEN_RESPONSE	-0.1969743833609316	-0.6940225031165523	0.9733333333333334	1.0	101	96	TMPRSS2,SPDEF,STEAP4,KLK2,APPBP2,HSD17B14,HERC3,PTPN21,PTK2B,MAK,KRT8,NGLY1,PIAS1,H1F0,NCOA4,RRP12,AZGP1,BMPR1B,GNAI3,ELK4,MERTK,ABHD2,ARID5B,RPS6KA3,ACSL3,ADRM1,STK39,INPP4B,LIFR,NKX3-1,GPD1L,PGM3,ITGAV,UBE2I,VAPA,CENPN,XRCC5,XRCC6,CDC14B,MYL12A,TSC22D1,CCND3,AKT1,ZMIZ1,FKBP5,SRF,MAP7,LMAN1,SLC26A2,ZBTB10,IQGAP2,TPD52,PDLIM5,ABCC4,GSR,ELOVL5,ACTN1,HMGCR,B4GALT1,CDK6,RAB4A,UBE2J1,PA2G4,AKAP12,SMS…
HALLMARK_APICAL_JUNCTION	-0.2281770740419417	-0.876817738227281	0.8297872340425532	1.0	200	192	VWF,PDZD3,ACTN3,MADCAM1,ACTN2,CLDN9,ALOX15B,CLDN5,KCNH2,CLDN7,SHC1,ACTG2,CDH15,MAPK11,PTPRC,CDH3,ACTA1,SPEG,CD209,CLDN15,SKAP2,PECAM1,MDK,VASP,HRAS,CDH8,TSC1,GRB7,IKBKG,NLGN3,ICAM5,DHX16,EPB41L2,WNK4,ACTC1,GNAI1,CD274,EXOC4,THBS3,CLDN18,STX4,COL16A1,TIAL1,SGCE,CLDN11,NEXN,CTNND1,GTF2F1,PARVA,CDK8,COL17A1,SHROOM2,IRS1,TAOK2,NF1,PARD6G,DLG1,PKD1,CTNNA1,MYL12B,JUP,TGFBI,CADM2,TRO,INPPL1,MAPK13,WASL,…
HALLMARK_APOPTOSIS	0.17769024221799698	0.5554640955362414	0.9988623435722411	1.0	161	153	F2,ISG20,BTG2,GNA15,CD38,FDXR,DCN,CD2,FAS,AIFM3,EREG,IGF2R,ENO2,PRF1,BAX,IL6,GUCY2D,DDIT3,AVPR1A,CDKN1A,CDKN1B,LMNA,RARA,CYLD,EMP1,CASP9,PEA15,HSPB1,H1F0,BGN,CASP4,PAK1,CLU,ADD1,MADD,TXNIP,CREBBP,PSEN2,IGFBP6,BRCA1,CTNNB1,PDGFRB,NEFH,PPP2R5B,SQSTM1,RETSAT,TOP2A,PSEN1,PPP3R1,RELA,WEE1,CDK2,DIABLO,BNIP3L,CFLAR,ERBB3,TNFRSF12A,PTK2,CASP2,RHOT2,CASP3,IRF1,CD14,DNM1L,DPYD,ERBB2,RNASEL,BMF,IL1B,HMGB2,G…
HALLMARK_BILE_ACID_METABOLISM	0.34580362193067615	1.053433191137722	0.3647342995169082	1.0	112	108	SOAT2,HSD3B1,DIO2,CYP7A1,HAO1,SLC22A18,NR0B2,AKR1D1,FDXR,NR1H4,GNMT,APOA1,CYP39A1,ABCA6,LIPE,PEX6,EPHX2,NEDD4,PIPOX,EFHC1,PEX12,KLF1,PEX16,PEX1,ABCD1,CYP46A1,ABCG4,PEX13,PAOX,ABCA1,MLYCD,PEX11G,SLC23A1,TFCP2L1,ABCA8,NR3C2,ABCA9,BCAR3,SLC23A2,SULT1B1,PXMP2,NPC1,LCK,OPTN,ABCA5,RETSAT,HACL1,ACSL1,ABCD3,CAT,ABCG8,LONP2,ABCD2,ATXN1,PEX19,AGXT,IDH1,ALDH9A1,DIO1,HSD17B6,PECR,RXRA,AR,PNPLA8,GCLM,PEX11A,S…
HALLMARK_CHOLESTEROL_HOMEOSTASIS	-0.1812976988356784	-0.6090707218732346	1.0	1.0	74	73	TP53INP1,ATXN2,ATF5,HSD17B7,FBXO6,AVPR1A,ACSS2,PCYT2,CLU,GNAI1,ANXA13,CTNNB1,PNRC1,SEMA3B,ETHE1,CHKA,TNFRSF12A,STX5,GSTM2,GUSB,ADH4,ANXA5,FAM129A,TM7SF2,PLAUR,TRIB3,FDPS,ANTXR2,GLDC,CPEB2,PLSCR1,GPX8,MVD,PPARG,LSS,NSDHL,PMVK,TMEM97,JAG1,MVK,NFIL3,HMGCR,ACAT2,CBS,PDK3,SREBF2,FDFT1,ECH1,MAL2,ACTG1,S100A11,CYP51A1,LGMN,FASN,ABCA2,CXCL16,ALCAM,LGALS3,FADS2,ERRFI1,EBP,CD9,HMGCS1,ATF3,STARD4,FABP5,IDI1…
HALLMARK_DNA_REPAIR	0.2536260268385036	0.7970703795672118	0.8691159586681975	1.0	150	143	DDB2,NPR2,RRM2B,ELL,RAD52,GTF2H1,POLR3C,ERCC5,RAE1,REV3L,POLH,ERCC4,BRF2,ZNF707,RAD51,NFX1,XPC,POLR2A,PDE6G,HCLS1,NUDT9,VPS37D,CSTF3,POLD4,GMPR2,SUPT5H,LIG1,RNMT,SNAPC5,SNAPC4,SURF1,TARBP2,VPS37B,TAF1C,GTF2B,RALA,GTF2F1,SRSF6,TAF13,BOLA2,ITPA,POM121,ERCC3,DCTN4,CLP1,TSG101,UPF3B,DDB1,ARL6IP1,GTF3C5,POLA1,ERCC1,POLB,RFC2,TAF6,POLL,DGUOK,ADRM1,TK2,USP11,AAAS,STX3,PRIM1,ADCY6,POLR2J,RPA2,RPA3,TAF12,…
HALLMARK_E2F_TARGETS	0.1847168048517165	0.5976068233102374	1.0	1.0	200	197	MLH1,PPM1D,WDR90,RAD51C,EZH2,RACGAP1,CDKN1A,MCM5,CDKN1B,PRIM2,TACC3,ASF1A,MMS22L,DONSON,SMC4,E2F8,PSMC3IP,BRCA2,CDKN3,ZW10,BARD1,PLK4,DLGAP5,PAN2,CDCA3,HMMR,DNMT1,LIG1,STAG1,EED,BRCA1,NUP107,GINS3,CDC25A,CCNE1,CBX5,MCM6,CDC20,NUP153,CDCA8,RFC1,CSE1L,PMS2,MELK,MCM7,SPAG5,CDKN2C,TOP2A,AURKB,DIAPH3,WEE1,ORC2,HNRNPD,EXOSC8,RFC2,EIF2S1,PNN,MCM2,AURKA,BRMS1L,RAD50,CHEK1,CCP110,RAD51AP1,PPP1R8,MYBL2,LUC…
HALLMARK_KRAS_SIGNALING_DN	0.2651791511563498	0.8477403250392841	0.7795823665893271	1.0	200	170	UPK3B,EDN2,COPZ2,FGF22,PDCD1,OXT,IL5,BTG2,GPR19,SLC6A3,TAS2R4,TFF2,P2RY4,FGGY,EDAR,TG,KRT5,PAX4,CYP39A1,SKIL,CPA2,MSH5,C5,SLC6A14,KRT15,CPEB3,RIBC2,GPRC5C,PAX3,SOX10,CD207,ASB7,SPHK2,MYOT,CD80,KCND1,ABCG4,MTHFR,RGS11,EGF,PKP1,CDKAL1,BARD1,TFCP2L1,RYR2,ACTC1,YBX2,CACNA1F,PLAG1,PCDHB1,NOS1,SLC38A3,KCNE2,CKM,BMPR1B,KLHDC8A,WNT16,MAST3,SIDT1,THRB,GTF3C5,TNNI3,STAG3,SLC30A3,MX1,AKR1B10,H2AFY2,DTNB,GDN…
HALLMARK_FATTY_ACID_METABOLISM	0.165462790327866	0.5293307362616985	1.0	1.0	158	152	CYP4A11,CEL,ADH1C,GPD1,HAO2,HSD17B7,EHHADH,ENO2,GABARAPL1,TP53INP2,ACOX1,ENO3,CIDEA,HSPH1,ACAA1,HMGCL,TDO2,FABP2,ACADL,MLYCD,CD36,ALAD,AUH,LTC4S,ACOT8,DLST,D2HGDH,DECR1,FMO1,BMPR1B,MCEE,SERINC1,RETSAT,ACADM,HCCS,HIBCH,ACADVL,ACSL1,BCKDHB,ODC1,AOC3,HSD17B10,CCDC58,GPD2,IDH1,ERP29,HSP90AA1,GAD2,ALDH9A1,HSDL2,APEX1,INMT,ADIPOR2,ALDH3A1,ACO2,ALDH3A2,ACAA2,BLVRA,SDHA,GAPDHS,ADSL,CPT2,PTPRG,CRAT,VNN1,N…
HALLMARK_GLYCOLYSIS	-0.1672575338688045	-0.6419498516369672	1.0	1.0	200	196	GPR87,ISG20,PGAM2,GYS2,DCN,ALDOB,TKTL1,CLDN9,LDHC,GALE,LCT,SLC35A3,ENO2,ANGPTL4,MIOX,PFKFB1,ZNF292,ARTN,GALK2,TSTA3,CAPN5,GYS1,ECD,SLC25A13,HMMR,FBP2,DPYSL4,SAP30,GFPT1,MERTK,NOL3,NDUFV3,CHPF2,PPP2CB,RARS,KIF2A,TGFBI,NDST3,MXI1,LHX9,SPAG4,AURKA,UGP2,VLDLR,PPFIA4,IDH1,B4GALT4,ALDH7A1,ANKZF1,PSMC4,AGL,RRAGD,ALDH9A1,GNE,SLC16A3,COPB2,ANG,GUSB,EXT2,BPNT1,GLCE,GLRX,HS2ST1,RBCK1,GCLC,P4HA1,CDK1,EFNA3,V…
HALLMARK_HEDGEHOG_SIGNALING	-0.32598112806344803	-0.9931575040311245	0.4344262295081967	1.0	36	35	SHH,ACHE,RTN1,LDB1,PML,GLI1,NF1,VLDLR,SCG2,SLIT1,RASA1,DPYSL2,NRP1,VEGFA,CDK5R1,CELSR1,MYH9,CNTFR,CRMP1,NRCAM,NRP2,L1CAM,TLE3,CDK6,OPHN1,AMOT,PTCH1,UNC5C,NKX6-1,TLE1,ETS2,HEY2,HEY1,PLG,THY1
HALLMARK_HEME_METABOLISM	0.20270582101528306	0.651965294163806	0.992152466367713	1.0	200	193	FTCD,EPB42,PDZK1IP1,GATA1,AHSP,GYPE,BTG2,RIOK3,RANBP10,TYR,CROCCP2,ALAS2,USP15,SLC30A1,SYNJ1,CCDC28A,RBM5,YPEL5,EPOR,BTRC,KLF1,PICALM,FN3K,ALDH1L1,VEZF1,H1F0,DCAF10,RHCE,ALDH6A1,NCOA4,ALAD,TRAK2,ADD1,SIDT2,CDC27,FOXJ2,CIR1,CA1,MARK3,SLC25A38,ERMAP,HBZ,TNRC6B,CLCN3,ATP6V0A1,DAAM1,HTRA2,OPTN,PIGQ,ACP5,PPP2R5B,MOSPD1,SLC4A1,GAPVD1,FBXO7,RNF19A,MKRN1,KEL,TCEA1,RAP1GAP,NR3C1,SEC14L1,MYL4,DCUN1D1,CAT,B…
HALLMARK_HYPOXIA	0.18795005477244855	0.6071648105841885	1.0	1.0	200	192	PPP1R3C,EDN2,ISG20,PGAM2,BRS3,PKLR,LALBA,CP,PDGFB,DCN,ALDOB,TKTL1,PYGM,BCAN,KLHL24,LDHC,PHKG1,PPARGC1A,PDK1,PGF,ENO2,IL6,ENO3,DDIT3,ATP7A,CDKN1A,KDM3A,PLIN2,CDKN1B,ANGPTL4,CCNG2,FOSL2,ZNF292,KLF7,AMPD3,BGN,GYS1,EFNA1,PKP1,MAP3K1,NCAN,TGFB3,GCNT2,DPYSL4,HS3ST1,PPP1R15A,SAP30,SERPINE1,SLC2A3,SLC25A1,PNRC1,KIF5A,WSB1,ZFP36,NR3C1,INHA,B4GALNT2,SLC2A5,TGFBI,BNIP3L,BTG1,ETS1,MXI1,JMJD6,UGP2,VLDLR,PPFIA…
HALLMARK_IL2_STAT5_SIGNALING	-0.2533313698558724	-0.9736188737335681	0.5405405405405406	1.0	200	191	IL2RA,LIF,GATA1,IL3RA,CAPN3,CCR4,ECM1,LTB,IL13,TNFSF11,GPR83,IGF2R,IL1RL1,SERPINC1,TNFRSF8,MAP6,GABARAPL1,IKZF2,DHRS3,ITIH5,FAM126B,ENO3,IKZF4,PLIN2,EMP1,IRF4,SPP1,CDC6,AHR,GPR65,SWAP70,GALM,PTH1R,MXD1,CDCP1,FAH,LRIG1,TNFRSF1B,FLT3LG,CCNE1,MUC1,SLC2A3,ANXA4,PRKCH,SOCS2,CAPG,TWSG1,DENND5A,APLP1,RABGAP1L,SHE,ODC1,NCOA3,COL6A1,CDC42SE2,MYO1C,POU2F1,CASP3,RRAGD,PRAF2,P2RX4,FURIN,RORA,CTSZ,NRP1,UMPS,S…
HALLMARK_IL6_JAK_STAT3_SIGNALING	0.3460416408033028	1.036505545389003	0.41228070175438597	1.0	87	84	PLA2G2A,TLR2,IL2RA,CCR1,DNTT,CXCL11,CXCL9,CXCL13,CD38,IL3RA,LTB,FAS,IL6,IRF9,CRLF2,STAM2,CD36,CBL,LTBR,PTPN1,STAT2,IL10RB,TNFRSF1B,INHBE,STAT3,STAT1,TNFRSF12A,IL6ST,LEPR,CSF3R,IRF1,CD14,ACVR1B,CSF2RB,IL1B,TNFRSF1A,PIM1,IL13RA1,PTPN11,EBI3,MYD88,PDGFC,IFNAR1,CNTFR,SOCS3,GRB2,BAK1,IL17RA,TYK2,IFNGR1,IFNGR2,CSF2RA,IL17RB,PTPN2,IL4R,HAX1,ITGA4,IL2RG,OSMR,CD44,ACVRL1,HMOX1,JUN,IL12RB1,CD9,IL9R,CSF1,MA…
HALLMARK_WNT_BETA_CATENIN_SIGNALING	-0.25145533579100454	-0.7957388647774749	0.7901785714285714	1.0	42	41	HDAC5,DVL2,NOTCH1,HDAC11,NOTCH4,NUMB,PSEN2,GNAI1,CTNNB1,AXIN2,ADAM17,HDAC2,NCSTN,CUL1,TCF7,PPARD,MAML1,JAG2,FRAT1,NKD1,AXIN1,TP53,NCOR2,WNT5B,RBPJ,LEF1,KAT2A,JAG1,SKP2,PTCH1,DLL1,CSNK1E,CCND2,HEY2,HEY1,FZD1,FZD8,WNT6,MYC,WNT1,DKK1
HALLMARK_INTERFERON_ALPHA_RESPONSE	0.20485769102929893	0.610157111938059	0.9902794653705954	1.0	97	90	TRIM26,CXCL11,ISG20,IFI27,TDRD7,PARP14,TRAFD1,PSMB8,UBA7,IRF7,IFI44,C1S,IRF2,IRF9,BST2,RNF31,CD74,IL15,OAS1,WARS,TXNIP,PNPT1,STAT2,ISG15,NUB1,LAMP3,BATF2,OGFR,LPAR6,MX1,TRIM25,MOV10,CNP,IRF1,SLC25A28,PARP9,SELL,GMPR,ADAR,TMEM140,DDX60,GBP4,CASP8,IFI35,USP18,PSMA3,PLSCR1,EIF2AK2,HERC6,FAM46A,TRIM14,LAP3,IL4R,CD47,IFITM3,NCOA7,PSME2,ELF1,IFITM2,UBE2L6,GBP2,TAP1,TRIM5,PSME1,PARP12,B2M,HLA-C,TRIM21,C…
HALLMARK_G2M_CHECKPOINT	0.24636883662943007	0.7924954600447931	0.9035187287173666	1.0	200	197	ARID4A,ATF5,TRAIP,RBM14,YTHDC1,RBL1,KATNA1,EZH2,RACGAP1,MCM5,CDKN1B,PRIM2,TACC3,MNAT1,ODF2,HOXC10,NUP98,ORC5,PTTG3P,POLQ,NEK2,MEIS1,SMC4,SRSF10,NDC80,EGF,TNPO2,BRCA2,CDKN3,BUB1,BARD1,PLK4,RPS6KA5,CDC6,PRC1,CDC27,PML,PAFAH1B1,HMMR,KIF11,TTK,SFPQ,STAG1,SMAD3,HIF1A,SAP30,UPF1,CUL5,CDC25A,FBXO5,MCM6,KIF20B,CDC20,FOXN3,CHAF1A,CDC7,CDKN2C,NUSAP1,TOP2A,CCNT1,AURKB,TPX2,WRN,HIRA,HMGN2,HNRNPD,ODC1,E2F4,CH…
HALLMARK_XENOBIOTIC_METABOLISM	0.2932892628561671	0.9421748918233996	0.6116173120728929	1.0	200	189	FETUB,CYP4F2,ESR1,ACSM1,ITIH1,VTN,ADH1C,CYP17A1,ENPEP,CFB,GNMT,AOX1,SLC12A4,LCAT,TYR,FAS,LEAP2,PDK4,ITIH4,ACOX2,TAT,ANGPTL3,UPB1,DDAH2,GABARAPL1,F10,GSTT2,ACOX1,PMM1,TDO2,AP4B1,SLC22A1,SLC35D1,CD36,NQO1,MPP2,DHRS1,CYFIP2,ALAS1,FMO3,GCNT2,CSAD,GSTA3,XDH,ABCC2,SLC6A12,FAH,FMO1,DDC,SERPINE1,NPC1,CYP2E1,CCL25,RETSAT,HACL1,RAP1GAP,CAT,JUP,SLC35B1,CYP1A2,ABCD2,LPIN2,IDH1,CYP26A1,HGFAC,CNDP2,BLVRB,ALDH9…
